# INSIDER: Interpretable Sparse Matrix Decomposition for Bulk RNA Expression Data Analysis

**DOI:** 10.1101/2022.11.10.515904

**Authors:** Kai Zhao, Sen Huang, Cuichan Lin, Pak Chung Sham, Hon-Cheong So, Zhixiang Lin

## Abstract

RNA-Seq is widely used to capture transcriptome dynamics across tissues from different biological entities even across biological conditions, with the aim of understanding the contribution of gene activities to phenotypes of biosamples. However, due to variation from tissues and biological entities (or other biological conditions), joint analysis of bulk RNA expression profiles across multiple tissues from a number of biological entities to achieve the aim is hindered. Moreover, it is crucial to consider interactions between biological variables. For example, different brain disorders may affect brain regions heterogeneously. Thus, modeling the disorder-region interaction can shed light on the heterogeneity. To address these key challenges, we propose a general and flexible statistical framework based on matrix factorization, named INSIDER (https://github.com/kai0511/insider).

INSIDER decomposes variation from different biological variables into a shared low-rank latent space. In particular, it considers interactions between biological variables and introduces the elastic net penalty to induce sparsity, thus facilitating interpretation. In the framework, the biological variables and interaction terms can be defined based on the research questions and study design. Besides, it enables us to compute the ‘adjusted’ expression profiles for biological variables that control variation from other biological variables. Lastly, it allows various downstream analyses, such as clustering donors with donor representations, revealing development trajectory in its application to the BrainSpan data, and uncovering mechanisms underlying variables like phenotype and interactions between biological variables (e.g., phenotypes and tissues).
