## Supplementary Content for "INSIDER: Interpretable Sparse Matrix Decomposition for Bulk RNA Expression Data Analysis": Supplementary Tables.xlsx

### Sheet: Table S1a
	Metagene 1	Metagene 2	Metagene 3	Metagene 4	Metagene 5	Metagene 6	Metagene 7	Metagene 8	Metagene 9	Metagene 10	Metagene 11	Metagene 12	Metagene 13	Metagene 14	Metagene 15	Metagene 16	Metagene 17	Metagene 18	Metagene 19
Early fetal_2	-0.698939	-0.481584	-0.884803	-0.383335	0.117534	0.340742	1.47659	-0.147024	-2.85371	0.135754	-1.0691	-1.57173	-0.158638	-11.0245	-2.27332	7.74696	12.2749	-0.0957506	0.096396
Early fetal_3	0.347002	-1.59106	-0.246066	-5.94789	-1.86537	-0.258893	-0.265162	-1.07316	-6.07394	-0.174665	0.353281	0.455709	0.0521506	-10.9505	0.372146	8.28585	-2.7426	0.0792012	1.94231
Early mid-fetal_4	0.0491283	-0.929982	-0.252165	6.69688	-1.05022	0.121193	-0.0176205	-0.250054	-3.036	0.275364	-1.68636	0.69531	-0.0370325	-10.8581	1.02978	8.35458	-1.81998	0.41636	2.38084
Early mid-fetal_5	0.201261	-0.13709	-0.0782715	-1.01588	6.9188	-0.175416	-0.511079	0.670177	4.94391	-0.154491	0.370842	-0.894043	0.594636	-10.7381	0.437713	6.24127	-1.36275	2.27668	0.676059
Late mid-fetal_6	0.196636	2.15005	-0.178969	-0.758556	-3.20317	0.333458	-1.96074	2.08047	9.41153	-1.81254	-1.74445	-1.11538	1.36218	-10.5799	1.00469	4.29841	-2.29973	-1.54267	1.65967
Late fetal_7	-0.175006	0.351462	-0.282674	1.32303	-0.898304	0.0356	0.280464	-0.296418	3.30854	3.84743	7.54338	-0.944381	0.595188	-10.3997	-1.70632	1.2517	-0.33006	-3.13104	-8.41391
Neonatal and early infancy_8	0.54231	4.6803	0.118876	-0.306611	-0.133202	0.194093	-0.688033	-4.36712	0.648233	-7.08596	1.13665	-0.461579	0.092359	-10.229	0.520486	-4.21684	-0.194732	0.250911	-4.98698
Late infancy_9	0.519124	10.0183	0.858836	0.427074	-0.0284572	-0.307824	-0.96298	-0.811715	-1.44794	5.7781	-0.963692	0.0253527	-0.144259	-10.1898	0.0702385	-6.18321	0.022736	0.425751	3.63432
Early childhood_10	-0.0245357	-0.0618547	-0.221159	-0.109944	1.41396	0.144859	1.35798	2.4238	0.383264	0.497869	-7.99429	0.167081	-1.05681	-8.8082	-0.0540985	-5.65481	0.135012	-2.60642	-8.19647
Middle and late childhood_11	0.00522758	-0.524751	1.07853	-0.318777	0.786021	-0.146483	-0.241164	7.4581	-4.56935	-2.92965	4.5421	-0.33556	-0.164962	-9.94716	1.06001	-7.52302	-0.121281	-0.964361	1.32829
Adolescence_12	-0.186793	-4.5043	0.302616	0.137461	-1.95517	0.150564	0.987375	-0.429286	1.89186	1.57512	-2.25454	0.082762	-1.05146	-9.4947	2.16399	-6.91762	0.198642	4.64106	-3.09417
Young adulthood_13	0.0828601	-5.51565	0.488993	-0.608243	0.204371	0.113996	-1.2108	-1.27193	1.23814	0.149307	0.990868	0.142816	-1.06708	-9.84907	-1.58272	-7.02866	0.0248994	8.04109	1.0729
Middle adulthood_14	0.0891682	-4.77855	0.391348	-0.406695	0.703459	-0.147639	0.167976	-4.21636	0.759512	-0.41988	-0.277112	0.134533	-0.933504	-9.81229	-0.925812	-8.12701	0.364872	-8.08913	5.2073
The definition of development stage follows the same definition provided by the original study, which is also shown in Table S4.

### Sheet: Table S1b
	full name of brain region	Metagene 1	Metagene 2	Metagene 3	Metagene 4	Metagene 5	Metagene 6	Metagene 7	Metagene 8	Metagene 9	Metagene 10	Metagene 11	Metagene 12	Metagene 13	Metagene 14	Metagene 15	Metagene 16	Metagene 17	Metagene 18	Metagene 19
Ocx	occipital neocortex	-1.18002	-0.134293	0.163462	-0.758063	-0.115529	-0.361179	-0.393546	-0.107697	-0.400745	0.0572851	0.240037	2.56367	-0.0739943	-5.05524	-1.32685	0.229945	2.9299	-0.106464	-0.557837
M1C-S1C	primary motor-sensory cortex (samples)	-1.05995	0.52161	0.00418448	-0.511996	-1.05331	1.29186	0.894221	1.02539	1.95576	-0.265346	-1.73583	2.45115	0.253817	-5.02681	-0.886132	-0.0643856	0.1467	-1.81703	0.848307
AMY	amygdaloid complex	0.790022	-0.981519	0.620911	-0.134399	0.498716	-1.04062	-3.01892	-0.456265	0.277974	0.981636	0.125868	-0.171246	0.757687	-5.3349	4.96726	-0.327708	2.6572	-1.18876	-2.24041
MGE	medial ganglionic eminence	2.98034	-0.659233	0.673719	-0.366938	0.0717903	-0.203116	0.761263	-0.0947404	0.699775	0.0857442	1.01521	-1.34524	0.999062	-4.88163	2.17504	-0.290088	1.19652	0.411838	0.422862
STC	posterior (caudal) superior temporal cortex (area 22c)	-1.20404	0.762872	1.2407	-0.0239123	0.393444	-2.22579	0.790117	0.166085	-0.279977	-0.482384	0.196978	1.11598	0.924644	-5.31259	-0.396266	-0.177499	-0.450958	-0.687003	0.505865
URL	upper (rostral) rhombic lip	-0.381868	0.389806	1.3003	0.946019	0.0270073	-0.567849	-0.49898	-0.752667	2.34203	-0.268473	-0.594825	-6.72756	-0.535318	-4.97686	-0.9462	-1.6116	-7.57158	1.92808	-0.774543
CGE	caudal ganglionic eminence	1.38126	-0.345389	0.549366	1.2381	-0.364698	-0.788667	0.79584	0.711734	-0.278852	0.650714	-0.113791	-0.0167354	1.21943	-4.91416	2.9012	0.392463	3.50273	-0.368528	-0.370468
DTH	dorsal thalamus	1.25598	1.19697	-2.74936	-0.413926	0.0325534	1.10363	1.50558	0.949538	0.636047	0.380627	0.17402	-7.21071	2.3619	-4.83353	0.307671	-1.85004	-1.76257	0.0828894	1.85348
MFC	anterior (rostral) cingulate (medial prefrontal) cortex	-1.13421	0.556835	0.688893	-0.226829	0.0846691	3.69339	-0.387663	-0.574634	-0.248742	-0.305933	0.0938667	1.02573	0.930929	-5.03848	0.640851	-0.146681	0.371135	-0.162282	0.110484
DFC	dorsolateral prefrontal cortex	-1.13845	0.471264	0.90178	0.0511229	-0.103947	2.87938	0.975982	0.524783	-0.58015	-0.187565	0.00559639	1.34912	0.810518	-5.14992	-0.342948	-0.377274	-0.383948	-0.654047	0.345125
OFC	orbital frontal cortex	-1.0427	0.189853	0.987729	-0.386164	0.0679374	3.03222	0.544342	-0.0434462	-0.375254	-0.000371939	0.348499	1.02039	0.907883	-5.16995	0.211293	-0.304452	0.00169995	-0.12167	-0.391811
LGE	lateral ganglionic eminence	3.03156	-0.562421	0.932808	0.449068	0.191186	0.00542024	0.728166	-0.238952	2.26088	-0.215477	-0.34444	-0.503743	0.801469	-4.87309	2.46383	-0.0964773	1.04301	1.04394	0.759429
ITC	inferolateral temporal cortex (area TEv, area 20)	-1.28947	0.731713	1.60749	-1.24586	1.19498	-1.7551	0.0466857	-0.486236	-1.47995	-0.671432	1.13565	0.503414	1.32324	-5.20447	2.50973	-0.120506	-0.592644	-0.658202	0.229412
HIP	hippocampus (hippocampal formation)	-0.874165	-0.758928	-0.246814	-0.539637	0.331674	-0.150894	-8.74053	0.653838	-0.959223	1.06417	-0.746189	0.465473	0.474211	-5.1981	-0.0797344	-0.585972	2.9548	-2.06353	-3.06209
VFC	ventrolateral prefrontal cortex	-0.986819	0.306203	0.759037	0.439089	-0.00763379	2.29348	0.964597	0.432437	0.0067102	0.206352	0.210268	1.20168	0.860171	-5.25339	-0.819798	-0.423888	-0.754913	-0.21038	-0.0542838
PCx	parietal neocortex	-1.15289	-0.48408	0.613745	-0.229986	0.250761	-0.227411	0.0771513	-0.662496	0.252807	-0.158323	-0.359024	2.64959	0.220893	-5.05424	-0.639369	0.311657	0.645883	1.3744	-0.605345
TCx	temporal neocortex	-0.972573	-1.46817	1.2664	-0.510659	0.636043	-0.940354	-0.0797615	-1.04127	-0.0749932	-0.46737	0.819951	2.10767	0.192434	-4.77063	0.304509	0.554937	-1.54452	2.5389	-0.327206
A1C	primary auditory cortex (core)	-1.20617	-0.0137573	1.10251	-0.950671	0.975831	-2.33903	1.44726	0.256869	-0.0617082	-0.217545	-0.378956	1.14447	0.668986	-5.13403	-0.543505	-0.453323	-0.609266	-0.640937	-0.0937757
V1C	primary visual cortex (striate cortex, area V1/17)	-0.899072	-0.184984	0.580949	0.756054	-1.2076	-4.20906	1.27671	-0.131535	1.03803	-0.108775	-1.53608	2.03671	-0.270487	-5.14689	-3.39207	-0.265551	0.21783	0.693491	0.242132
STR	striatum	10.8974	-1.23953	0.161272	-0.257004	-0.172886	0.170835	-1.69993	0.34442	-0.578806	0.21285	-0.703235	-0.298435	-0.170299	-5.2881	-1.06016	-0.807316	1.66784	-1.57144	-1.68504
M1C	primary motor cortex (area M1, area 4)	-0.899336	-0.342785	0.540879	1.11137	0.0784703	1.6393	1.14455	-0.153948	-0.35866	0.278821	-0.238781	1.43348	0.648965	-5.17506	-1.96355	-0.428781	-0.964607	0.862246	-0.578706
IPC	posteroventral (inferior) parietal cortex	-1.23943	0.502153	1.15836	-0.452841	0.186768	-1.01492	1.13593	0.160838	-0.971324	-0.680759	0.177445	1.32059	0.889432	-5.20102	-1.03198	-0.120217	-1.24534	0.261753	1.01416
S1C	primary somatosensory cortex (area S1, areas 3,1,2)	-0.904583	-0.0535548	0.658218	0.531663	-0.357991	0.118659	1.3507	-0.253345	-0.244784	0.133061	0.370008	1.48962	0.606017	-5.21824	-2.30356	-0.379727	-1.24325	0.340317	0.526013
CB	cerebellum	-1.13277	-0.0784529	1.21219	0.30546	-0.708694	-0.424122	-0.896768	-0.656971	2.40857	-0.355853	-0.215107	-9.00123	-2.63892	-5.1011	-1.32337	-2.07349	2.74403	0.965664	-2.56492
CBC	cerebellar cortex	-0.512437	0.227035	-1.70346	-0.418074	0.407662	0.409413	0.181416	0.345821	1.13404	0.242323	0.900574	-0.352735	-14.8336	-5.45124	0.555661	2.04782	1.14731	-0.113365	0.590605
MD	mediodorsal nucleus of thalamus	-0.177771	0.125567	-11.9293	0.327489	-0.326902	0.00864636	-0.491731	-0.14808	-1.5152	-0.226312	0.0993628	-1.87143	0.753402	-5.11987	0.135394	-2.12172	0.0457487	-0.437939	-0.83608

### Sheet: Table S2
brain region	Metagene 1	Metagene 2	Metagene 3	Metagene 4	Metagene 5	Metagene 6	Metagene 7	Metagene 8	Metagene 9	Metagene 10	Metagene 11	Metagene 12	Metagene 13	Metagene 14	Metagene 15	Metagene 16	Metagene 17	Metagene 18	Metagene 19	Metagene 20	Metagene 21	Metagene 22	Metagene 23
temporal neocortex_left	-0.0709409	0.116619	0.353768	0.368687	-0.427786	-0.417159	0.248935	0.377656	0.427022	0.0264359	0.0171114	-0.0103665	0.433797	-4.53664	1.42047	0.124663	2.3709	-1.961	-0.0104547	0.0743223	-0.616158	0.105735	0.112851
white matter of forebrain_right	0.0522277	-0.746608	-0.309885	-0.327468	-0.00593973	0.188802	0.191276	-0.578277	-0.720271	0.0401656	0.17353	-0.326765	-1.12971	-5.13644	-0.101955	-0.251107	-2.68198	-1.72345	-0.198255	-0.322074	-0.56379	-0.0993137	0.0783001
white matter of forebrain_left	0.0556251	-1.16795	-0.931705	-0.98139	-0.118278	0.399479	0.496559	-0.32867	-1.08984	0.200976	0.180421	-0.22272	-1.74347	-4.96499	-0.30714	-0.320286	-4.6165	-1.4747	0.441382	-0.0615733	-0.311062	-0.00545002	-0.0543471
hippocampus_right	-0.0604418	0.82885	0.328638	-0.0451937	0.747766	-0.0622313	0.0531625	0.0148149	0.22248	0.0285559	-0.0793912	-0.574429	-0.12693	-4.9019	-0.132022	-0.0201621	0.35609	6.28877	-0.290374	0.939578	-0.907569	-0.0190463	0.397336
parietal neocortex_right	-0.0326839	0.541093	0.403479	0.429776	0.125341	-0.192226	0.0887287	-0.0178486	0.382837	-0.0444767	0.0211267	-0.310404	0.642547	-4.76541	1.36459	0.0117536	2.14563	-2.02202	-0.282302	-0.130666	-0.855142	-0.00323668	-0.0496636
temporal neocortex_right	-0.0476337	0.176754	0.546367	0.653571	-0.237635	-0.0665021	0.0449173	0.220569	0.410506	-0.124042	-0.0400724	-0.122894	0.548851	-4.88422	1.13024	0.0260592	2.46982	-2.15732	-0.151771	-0.1263	-0.228654	-0.131086	0.0610429
hippocampus_left	-0.103256	1.02146	0.172109	-0.120322	0.889853	-0.00353923	0.372961	0.172747	0.139611	-0.0814926	-0.169303	-0.517862	-0.375032	-4.72764	-0.595797	0.0615298	0.160332	5.91851	0.358725	1.21462	-0.836668	0.0779444	0.399115
parietal neocortex_left	-0.0696839	0.546964	0.291942	0.029263	-0.00275107	-0.0370058	0.340318	0.409501	0.209228	-0.0229953	0.0281747	-0.130856	0.47325	-4.49168	1.59444	0.210354	2.14134	-1.96526	0.00243662	0.182997	-0.851314	0.0570423	-0.0304447

### Sheet: Table S3
Brain regions	Metagene 1	Metagene 2	Metagene 3	Metagene 4	Metagene 5	Metagene 6	Metagene 7	Metagene 8	Metagene 9	Metagene 10	Metagene 11	Metagene 12
Brain - Amygdala	-0.608254	-0.26429	-2.01526	-0.437023	0.149632	-2.32425	-0.539972	-2.62996	2.67792	4.39618	2.46236	0.252704
Brain - Substantia nigra	-0.539359	1.33765	-1.16906	-0.675446	-0.116514	-0.39403	0.0667628	-2.36737	-6.33652	2.2096	2.82251	-4.98141
Brain - Cerebellar Hemisphere	4.42358	0.910326	-0.433875	-0.5318	0.413256	0.218563	0.144378	12.2634	0.0441506	1.03003	4.76815	1.0416
Brain - Anterior cingulate cortex (BA24)	1.26903	0.911565	-2.95043	-0.40575	-0.107258	-2.88641	-0.527926	-2.01643	0.800293	0.132609	2.8428	3.39436
Brain - Hippocampus	-0.0840677	-3.04281	-2.06596	-1.12703	-0.204455	5.52055	-1.19338	-2.07174	1.70599	2.47873	2.40793	-0.270416
Brain - Spinal cord (cervical c-1)	-0.0212165	0.514098	-0.21713	-1.32523	0.0508296	0.529675	-0.331958	-0.777821	2.6936	-3.24344	4.13074	-11.1195
Brain - Hypothalamus	0.767957	-2.44339	-0.484189	8.72314	-0.20307	-0.294501	0.659831	-0.888834	-1.70183	0.373176	3.32283	-1.61581
Brain - Putamen (basal ganglia)	-1.00799	2.96893	4.66613	-1.77606	-0.0266647	1.91861	3.70807	-2.4336	0.012142	1.91682	2.2226	0.77732
Brain - Nucleus accumbens (basal ganglia)	0.356476	-0.52726	6.06405	1.11913	0.0876315	-1.10074	-5.3419	-1.42909	0.587228	-0.139189	2.95466	2.18161
Brain - Caudate (basal ganglia)	-0.554068	-3.78075	5.58618	-1.50807	-0.216665	-1.5189	2.49921	-1.83422	-0.0928323	0.392143	2.89461	1.16357
Brain - Frontal Cortex (BA9)	3.46109	0.924746	-3.1936	0.0403578	0.0674719	0.453868	0.504429	-1.04102	-0.0883737	-5.09362	4.1671	4.32481
Brain - Cerebellum	-3.6088	0.202034	-0.292411	-0.343332	-0.146739	-0.244577	0.0768536	12.0947	-0.417426	0.528963	4.76757	1.09655
Brain - Cortex	-4.49425	0.630314	-2.91061	-0.293018	0.0203186	0.419461	0.169114	-0.53396	0.114816	-4.90223	3.94601	4.29649

### Sheet: Table S4
Definition of human development stages
The below is the definition of development stage, which follows the same definition provided by the original study.
Table 1 Stages of human development and adulthood defined in this study
Stage	Description	Age
1	Embryonic	4 PCW ≤ Age < 8 PCW
2	Early fetal	8 PCW ≤ Age < 10 PCW
3	Early fetal	10 PCW ≤ Age < 13 PCW
4	Early mid-fetal	13 PCW ≤ Age < 16 PCW
5	Early mid-fetal	16 PCW ≤ Age < 19 PCW
6	Late mid-fetal	19 PCW ≤ Age < 24 PCW
7	Late fetal	24 PCW ≤ Age <38 PCW
8	Neonatal and early infancy	0 M (birth) ≤ Age <6 M
9	Late infancy	6 M ≤ Age < 12 M
10	Early childhood	1 Y ≤ Age <6 Y
11	Middle and late childhood	6 Y ≤ Age < 12 Y
12	Adolescence	12 Y ≤ Age < 20 Y
13	Young adulthood	20 Y ≤ Age < 40 Y
14	Middle adulthood	40 Y ≤ Age < 60 Y
15	Late adulthood	60 Y ≤ Age
